# SAMBA: Structure-Learning of Aquaculture Microbiomes using a Bayesian Approach

**DOI:** 10.1101/2022.12.30.522281

**Authors:** Beatriz Soriano, Ahmed Ibrahem Hafez, Fernando Naya-Català, Federico Moroni, Roxana Andreea Moldovan, Socorro Toxqui-Rodríguez, M. Carla Piazzon, Vicente Arnau, Carlos Llorens, Jaume Pérez-Sánchez

**Author notes:** These authors contributed equally to this work (Beatriz Soriano, Ahmed Ibrahem Hafez).

## Abstract

In aquaculture systems, microbiomes of farmed fishes may contain thousands of bacterial taxa that establish complex networks of interactions among each other and among the host and the environment. Gut microbiomes in many fish species consist of thousands of bacterial taxa that interact among each other, their environment, and the host. These complex networks of interactions are regulated by a diverse range of factors, yet little is known about the hierarchy of these interactions. Here, we introduce SAMBA (Structure-Learning of Aquaculture Microbiomes using a Bayesian Approach), a computational tool that uses a unified Bayesian network approach to model the network structure of fish gut microbiomes and their interactions with biotic and abiotic variables associated with typical aquaculture systems. SAMBA accepts input data on microbial abundance from 16S rRNA amplicons as well as continuous and categorical information from distinct farming conditions. From this, SAMBA can create and train a network model scenario that can be used to: i) infer information how specific farming conditions influence the diversity of the gut microbiome or pan-microbiome, and ii) predict how the diversity and functional profile of that microbiome would change under other experimental variables. SAMBA also allows the user to visualize, manage, edit, and export the acyclic graph of the modelled network. Our study presents examples and test results of bayesian network scenarios created by SAMBA using data from: a) a microbial synthetic experiment; and b) the pan-microbiome of the gilthead sea bream (*Sparus aurata*) under different experimental feeding trials. It is worth noting that the usage of SAMBA is not limited to aquaculture systems and can be used for modelling microbiome-host network relationships in any vertebrate organism, including humans, in any system and/or ecosystem.
