## Supplementary file 2 for "SAMBA: Structure-Learning of Aquaculture Microbiomes using a Bayesian Approach"

### Sheet: Mock Community Summary
Supplementary Table S2-1. Mock community Bayesian network model: Experimental conditions abundance counts per sequencing replica
Replicates	PCR CONDITION	Temp. Anneal.	PCR cycles	Listeria monocytogenes			Pseudomonas aeruginosa			Bacillus substilis			Salmonella enterica			Escherichia coli			Lactobacillus fermentum			Enterococcus faecalis
				Raw Counts	Norm. Counts	Mean Norm. Counts	Raw Counts	Norm. Counts	Mean Norm. Counts	Raw Counts	Norm. Counts	Mean Norm. Counts	Raw Counts	Norm. Counts	Mean Norm. Counts	Raw Counts	Norm. Counts	Mean Norm. Counts	Raw Counts	Norm. Counts	Mean Norm. Counts	Raw Counts	Norm. Counts	Mean Norm. Counts
Mock Rep.1	PCR1	55	25	158125	992522	994315	17577	10462.5	9286	5344	1040.33	1014	1701	240.132	483	173	2.09456	3	24	0.0149551	0	4	0.00109321	0
Mock Rep.2	PCR1	55	25	179485	981187		17377	9008.48		7129	1208.7		5625	691.597		412	4.34438		7	0.00379891		25	0.00595068
Mock Rep.5	PCR1	55	25	130062	1.00177e+06		12099	8837.33		3781	903.215		2889	500.464		242	3.59535		15	0.0114696		2	0.000670736
Mock Rep.6	PCR1	55	25	176420	1.00178e+06		16411	8837.14		5129	903.28		3918	500.374		328	3.59256		21	0.0118381		2	0.000494489
Mock Rep.3	PCR2	52	30	105105	1.00574e+06	1004443	9145	8298.45	8528	2908	863.02	874	2583	555.894	528	252	4.65123	4	6	0.00569967	0	8	0.00333314	0
Mock Rep.4	PCR2	52	30	106056	1.00847e+06		9026	8139.13		2805	827.234		2602	556.473		263	4.82383		7	0.00660793		5	0.00207015
Mock Rep.7	PCR2	52	30	141263	1.00178e+06		13141	8837.44		4106	903.088		3137	500.342		263	3.59756		16	0.0112643		2	0.000617558
Mock Rep.8	PCR2	52	30	151815	1.00178e+06		14122	8837.04		4413	903.146		3372	500.44		282	3.58933		18	0.0117915		2	0.000574633
The Mock Community is a semi-synthetic dataset composed of seven 7 bacterial taxa with different abundance proportions which was obtained by sequencing eight replicas of the 16S rRNA gene using the ZymoBIOMICS™ Microbial Community Standard II (Zymo Research Corp., CA, United States) and the Oxford Nanopore MinION platform under two PCR conditions. As there is not biological variability among repl…
Table S2-2.- Full set of metrics and results reported by the Prediction module for the distribution of taxa abundance in the Mock community under the experimental condition PCR1
Taxa	pred. Average	Pred. SD	Pred. Q-0%	Pred. Q-25%	Pred. Q-50%	Pred. Q-75%	Pred. Q-100%	Pred. M+-SD	Pred. P(M+-SD)	Pred. HDR_50%	Obs. Data Average	Obs. Data SD	Obs. Data Q-0%	Obs. Data Q-25%	Obs. Data Q-50%	Obs. Data Q-75%	Obs. Data Q-100%
L. monocytogenes	993484	8758.65	962590	991600	991600	991600	1021485	984725-1002243	0.64	0-2762017	994315	9778.57	981187	989688	997147	1001774	1001778
P. aeruginosa	9111	540.31	7834	8779	8963	9246	11491	8571-9651	0.81	8701-9150	9286	788.26	8837	8837	8923	9372	10463
B. subtilis	1015	115.43	639	928	1000	1086	1526	900-1130	0.66	915-1068	1014	145.07	903	903	972	1082	1209
S. enterica	520	131.47	150	454	514	596	1150	389-651	0.73	444-586	483	185.39	240	435	500	548	692
E. coli	4	0.63	1	3	4	4	6	3-5	0.7	3-4	3	0.94	2	3	4	4	4
L. fermentum	0	0	0	0	0	0	0	0-1	1	0-2	0	0	0	0	0	0	0
E. faecalis	0	0	0	0	0	0	0	0-1	1	0-0	0	0	0	0	0	0	0
Table S2-3.- Full set of metrics and results reported by the Prediction module for the distribution of taxa abundance in the Mock community under the experimental condition PCR2
Taxa	pred. Average	Pred. SD	Pred. Q-0%	Pred. Q-25%	Pred. Q-50%	Pred. Q-75%	Pred. Q-100%	Pred. M+-SD	Pred. P(M+-SD)	Pred. HDR_50%	Obs. Data Average	Obs. Data SD	Obs. Data Q-0%	Obs. Data Q-25%	Obs. Data Q-50%	Obs. Data Q-75%	Obs. Data Q-100%
L. monocytogenes	1003721	4857.18	988459	1003240	1003240	1003240	1018242	998864-1008578	0.89	0-2752621	1004443	3270.46	1001781	1001782	1003759	1006420	1008474
P. aeruginosa	8576	322.59	7310	8346	8605	8782	9824	8253-8899	0.7	8369-8872	8528	362.94	8139	8259	8568	8837	8837
B. subtilis	880	31.51	749	857	878	906	996	848-912	0.66	864-908	874	36.53	827	854	883	903	903
S. enterica	524	28.37	424	504	523	547	634	496-552	0.67	498-544	528	32.21	500	500	528	556	556
E. coli	4	0.58	2	4	4	5	6	3-5	0.66	4-4	4	0.66	4	4	4	5	5
L. fermentum	0	0	0	0	0	0	0	0-1	1	0-0	0	0	0	0	0	0	0
E. faecalis	0	0	0	0	0	0	0	0-1	1	0-2	0	0	0	0	0	0	0

### Sheet: PCR1 regresion and ANOVA
PCR1
	Observed	Predictions	Observed.log	Predictions.log
Enterococcus_faecalis	0	0	0	0
Lactobacillus_fermentum	0.0105154	0	0.0104605	0
Escherichia coli	3.40671	4	1.48312	1.60944
Salmonella enterica	483.142	520	6.18238	6.25575
Bacillus substilis	1013.88	1015	6.92253	6.92363
Pseudomonas aeruginosa	9286.37	9111	9.13641	9.11735
Listeria monocytogenes	994315	993484	13.8098	13.809
Summary PCR1 regression without log
Regression statistics
Multiple correlation coefficient	1
Coefficient of determination R^2	1
Adjusted R^2	1
Typical error	73.2363
Observations	7
ANALYSIS OF VARIANCE
	Degrees of freedom	Suma de cuadrados	Mean squares	F	Critical value of F
Regression	1	8.43054e+11	8.43054e+11	1.57182e+08	6.12769e-20
Residues	5	26817.8	5363.55
Total	6	8.43054e+11
	Coefficients	Typical error	T statistic	Probability	Lower 95%	Upper 95%	Lower 95,0%	Upper 95,0%
Interception	-21.1156	29.9529	-0.70496	0.51231	-98.1118	55.8807	-98.1118	55.8807
Variable X 1	0.999184	7.96974e-05	12537.2	6.12769e-20	0.99898	0.999389	0.99898	0.999389
Residual analysis					Probability data result
Observation	Forecast for Y	Residues	Standard residues		Percentile	Y
1	-21.1156	21.1156	0.31584		7.14286	0
2	-21.1051	21.1051	0.315683		21.4286	0
3	-17.7116	21.7116	0.324756		35.7143	4
4	461.632	58.3677	0.873045		50	520
5	991.939	23.0612	0.344942		64.2857	1015
6	9257.68	-146.679	-2.19398		78.5714	9111
7	993483	1.31795	0.0197135		92.8571	993484

### Sheet: PCR2 regresion and ANOVA
PCR2
	Observed	Predictions	Observed.log	Predictions.log
Enterococcus_faecalis	0	0	0	0
Lactobacillus_fermentum	0.00884083	0	0.00880198	0
Escherichia coli	4.16549	4	1.642	1.60944
Salmonella enterica	528.287	524	6.27153	6.2634
Bacillus substilis	874.122	880	6.77436	6.78106
Pseudomonas aeruginosa	8528.01	8576	9.05129	9.05684
Listeria monocytogenes	1.00444e+06	1003721	13.82	13.8192
Summary PCR2 regression without log
Regression statistics
Multiple correlation coefficient	1
Coefficient of determination R^2	1
Adjusted R^2	1
Typical error	22.1828
Observations	7
ANALYSIS OF VARIANCE
	Degrees of freedom	Suma de cuadrados	Mean squares	F	Critical value of F
Regression	1	8.60731e+11	8.60731e+11	1.74919e+09	1.48325e-22
Residues	5	2460.37	492.075
Total	6	860730753034
	Coefficients	Typical error	T statistic	Probability	Lower 95%	Upper 95%	Lower 95,0%	Upper 95,0%
Interception	9.37756	9.07106	1.03379	0.348622	-13.9403	32.6955	-13.9403	32.6955
Variable X 1	0.999272	2.38927e-05	41823.3	1.48325e-22	0.99921	0.999333	0.99921	0.999333
Residual analysis					Probability data result
Observation	Forecast for Y	Residues	Standard residues		Percentile	Y
1	9.37756	-9.37756	-0.463089		7.14286	0
2	9.38639	-9.38639	-0.463526		21.4286	0
3	13.54	-9.54001	-0.471112		35.7143	4
4	537.28	-13.28	-0.6558		50	524
5	882.863	-2.86282	-0.141374		64.2857	880
6	8531.18	44.8177	2.21322		78.5714	8576
7	1.00372e+06	-0.371	-0.018321		92.8571	1003721
