## Supplementary file 3 for "SAMBA: Structure-Learning of Aquaculture Microbiomes using a Bayesian Approach"

### Sheet: Hoja1
Coefficient for conditional probaiblity distribution for the node Pseudomonas and Z test for significance
Call:
pscl::zeroinfl(formula = final__model, data = bn_data, dist = "negbin")
Pearson residuals:
Min	1Q	Median	3Q	Max
-0.4419	-0.4405	-0.4304	-0.2050	9.2250
Count model coefficients (negbin with log link)
	Estimate coefficient	Std. Error	z value	Pr(>|z|)
FM10<FM≤20	5.5269	1.0705	5.163	2.43e-07	***
FM>20	10.1493	0.7542	13.457	<2e-16	***
FM≤10	7.1019	0.3873	18.338	<2e-16	***
FO≤4	3.7478	1.0553	3.551	0.000383	***
log1p(Phyllobacterium)	1.4115	0.5833	2.420	0.015530	*
Log(theta)	-1.6332	0.1388	-11.764	<2e-16	***
Signif. codes: 0 '***' 0.001 '**' 0.01 '*' 0.05 '.' 0.1 ' ' 1
Theta = 0.1953
Number of iterations in BFGS optimization: 31
Log-likelihood: -559.2 on 7 Df
