## Supplementary file 4 for "SAMBA: Structure-Learning of Aquaculture Microbiomes using a Bayesian Approach"

### Sheet: SCENARIO1
	Taxa	Pred. Expected Count	Pred. Sampling Average	Pred. SD	Pred. Q-0%	Pred. Q-25%	Pred. Q-50%	Pred. Q-75%	Pred. Q-100%	Pred. M+-SD	Pred. P(M+-SD)	Pred. HDR_50%	Obs. Data Average	Obs. Data SD	Obs. Data Q-0%	Obs. Data Q-25%	Obs. Data Q-50%	Obs. Data Q-75%	Obs. Data Q-100%
1	Bacteria_Proteobacteria_Alphaproteobacteria_Rhizobiales_Phyllobacteriaceae_Phyllobacterium	0	0	0.03	0	0	0	0	0	0-0	0.56	0-0	0	0.03	0	0	0	0	0
2	Bacteria_Firmicutes_Bacilli_Lactobacillales_Enterococcaceae_Enterococcus	1	1	2.15	0	0	0	0	86	0-3	0.92	0-0	7	18.97	0	0	0	1	58
3	Bacteria_Proteobacteria_Gammaproteobacteria_Alteromonadales_Alteromonadaceae_Alishewanella	0	0	0.05	0	0	0	0	0	0-0	0.74	0-0	0	0.05	0	0	0	0	0
4	Bacteria_Proteobacteria_Gammaproteobacteria_Oceanospirillales_Halomonadaceae_Halomonas	46	0	2.88	0	0	0	0	94	0-3	1	0-0	7	19.13	0	0	0	0	58
5	Bacteria_Firmicutes_Bacilli_Bacillales_Bacillaceae_Geobacillus	56	0	2.46	0	0	0	0	67	0-2	1	0-0	6	19.03	0	0	0	0	57
6	Bacteria_Proteobacteria_Gammaproteobacteria_Alteromonadales_Pseudoalteromonadaceae_Pseudoalteromonas	51	10	77.27	0	0	0	0	2430	0-87	0.98	0-0	99	231.18	0	0	0	2	691
7	Bacteria_Proteobacteria_Betaproteobacteria_Burkholderiales_Comamonadaceae_Acidovorax	5	0	0.34	0	0	0	0	9	0-0	0.87	0-0	1	0.99	0	0	0	1	3
8	Bacteria_Firmicutes_Clostridia_Clostridiales_Lachnospiraceae_Blautia	2	0	0.17	0	0	0	0	3	0-0	0.84	0-0	0	0.6	0	0	0	0	2
9	Bacteria_Proteobacteria_Betaproteobacteria_Burkholderiales_Oxalobacteraceae_Massilia	77	35	126.25	0	0	3	22	14901	0-161	0.95	0-3	37	73.69	0	0	1	25	219
10	Bacteria_Firmicutes_Negativicutes_Selenomonadales_Veillonellaceae_Veillonella	0	0	0.13	0	0	0	0	2	0-0	0.94	0-0	0	0.43	0	0	0	0	1
11	Bacteria_Actinobacteria_Actinobacteria_Actinomycetales_Brevibacteriaceae_Brevibacterium	0	0	0.18	0	0	0	0	2	0-0	0.65	0-0	0	0.34	0	0	0	0	1
12	Bacteria_Proteobacteria_Gammaproteobacteria_Aeromonadales_Aeromonadaceae_Aeromonas	1	0	0.13	0	0	0	0	2	0-0	0.91	0-0	0	0.34	0	0	0	0	1
13	Bacteria_Proteobacteria_Alphaproteobacteria_Rhizobiales_Rhizobiaceae_Rhizobium	2	1	1.08	0	0	1	1	8	0-2	0.88	0-1	1	1.23	0	1	1	2	4
14	Bacteria_Actinobacteria_Actinobacteria_Actinomycetales_Micrococcaceae_Micrococcus	209	3	27.94	0	0	0	0	489	0-31	0.99	0-0	30	89.55	0	0	0	1	269
15	Bacteria_Bacteroidetes_Flavobacteriia_Flavobacteriales_Flavobacteriaceae_Chryseobacterium	0	0	0.32	0	0	0	0	3	0-0	0.89	0-0	0	0.46	0	0	0	1	1
16	Bacteria_Actinobacteria_Actinobacteria_Actinomycetales_Nocardioidaceae_Nocardioides	169	6	77.36	0	0	0	0	1914	0-83	0.99	0-0	110	328.93	0	0	0	1	987
17	Bacteria_Firmicutes_Bacilli_Lactobacillales_Lactobacillaceae_Lactobacillus	426	10	89.69	0	0	0	0	2535	0-100	0.99	0-0	81	240.18	0	0	0	1	721
18	Bacteria_Proteobacteria_Gammaproteobacteria_Xanthomonadales_Xanthomonadaceae_Stenotrophomonas	278	55	387.09	0	0	0	1	43676	0-442	0.97	0-0	97	216.36	0	0	0	12	640
19	Bacteria_Proteobacteria_Betaproteobacteria_Burkholderiales_Burkholderiaceae_Cupriavidus	55	2	6.54	0	0	0	1	320	0-9	0.96	0-0	4	8.66	0	0	1	3	27
20	Bacteria_Proteobacteria_Gammaproteobacteria_Vibrionales_Vibrionaceae_Aliivibrio	3	10	137.8	0	0	0	0	5642	0-148	0.99	0-0	193	579.12	0	0	0	1	1738
21	Bacteria_Proteobacteria_Alphaproteobacteria_Rhizobiales_Phyllobacteriaceae_Mesorhizobium	783	520	5209	0	1	13	253	2320274	0-5729	0.99	0-796	386	579.46	0	1	9	998	1360
22	Bacteria_Proteobacteria_Alphaproteobacteria_Rhizobiales_Methylobacteriaceae_Methylobacterium	123	91	325.7	0	0	1	17	13054	0-417	0.94	0-1	250	446.38	0	1	4	108	1172
23	Bacteria_Actinobacteria_Actinobacteria_Actinomycetales_Actinomycetaceae_Actinomyces	15	5	25.91	0	0	0	1	841	0-31	0.97	0-0	21	54.46	0	0	1	2	165
24	Bacteria_Firmicutes_Clostridia_Clostridiales_Lachnospiraceae_Clostridium_XlVa	181	85	323.16	0	0	2	23	21306	0-408	0.94	0-2	115	229.34	0	1	3	102	690
25	Bacteria_Actinobacteria_Actinobacteria_Actinomycetales_Micrococcaceae_Rothia	1	0	0.24	0	0	0	0	3	0-0	0.62	0-0	0	0.37	0	0	0	0	1
26	Bacteria_Bacteroidetes_Bacteroidia_Bacteroidales_Bacteroidaceae_Bacteroides	257	9	46.41	0	0	1	1	1020	0-55	0.97	0-1	26	73.32	0	1	1	3	222
27	Bacteria_Proteobacteria_Gammaproteobacteria_Pasteurellales_Pasteurellaceae_Actinobacillus	0	0	0.13	0	0	0	0	2	0-0	0.98	0-0	0	0.28	0	0	0	0	1
28	Bacteria_Actinobacteria_Actinobacteria_Actinomycetales_Micrococcaceae_Arthrobacter	365	259	919.81	0	0	2	48	44563	0-1179	0.94	0-2	252	416.34	0	0	1	472	1148
29	Bacteria_Firmicutes_Bacilli_Bacillales_Bacillaceae_Bacillus	2818	1937	3897.48	0	39	457	2092	138396	0-5834	0.91	240-6164	1889	2970.35	1	13	506	2393	8487
30	Bacteria_Proteobacteria_Gammaproteobacteria_Pseudomonadales_Moraxellaceae_Acinetobacter	952	537	2736.6	0	3	5	9	80340	0-3274	0.95	3-8	2418	4904.56	3	4	7	14	13002
31	Bacteria_Proteobacteria_Alphaproteobacteria_Caulobacterales_Caulobacteraceae_Brevundimonas	2212	693	2544.53	0	1	5	37	112323	0-3238	0.93	0-5	1071	2404.59	1	5	9	64	7126
32	Bacteria_Proteobacteria_Alphaproteobacteria_Rhizobiales_Bradyrhizobiaceae_Bradyrhizobium	131	68	311.78	0	1	4	23	37869	0-380	0.96	0-4	119	286.68	0	0	3	19	868
33	Bacteria_Firmicutes_Clostridia_Clostridiales_Clostridiaceae_Clostridium_sensu_stricto	800	655	2454.88	0	1	4	118	103200	0-3110	0.94	0-5	3181	8094.23	0	2	3	919	24591
34	Bacteria_Proteobacteria_Alphaproteobacteria_Caulobacterales_Caulobacteraceae_Phenylobacterium	2080	1454	6709.83	0	0	2	74	437528	0-8164	0.95	0-2	1978	3699.67	0	1	4	1732	10561
35	Bacteria_Actinobacteria_Actinobacteria_Actinomycetales_Corynebacteriaceae_Corynebacterium	1182	875	2017.67	0	6	120	835	99094	0-2893	0.92	0-2369	835	1142.23	0	4	128	1575	2670
36	Bacteria_Firmicutes_Bacilli_Lactobacillales_Streptococcaceae_Streptococcus	12045	7887	30878.9	0	39	590	4054	2397346	0-38766	0.95	0-11283	2836	4898.24	0	10	306	3590	15089
37	Bacteria_Actinobacteria_Actinobacteria_Actinomycetales_Nocardiaceae_Gordonia	2	1	2.64	0	0	0	1	59	0-4	0.87	0-0	2	3.47	0	0	0	5	9
38	Bacteria_Proteobacteria_Gammaproteobacteria_Pseudomonadales_Moraxellaceae_Psychrobacter	3208	1483	6852.62	0	0	2	132	496845	0-8336	0.95	0-2	969	2162.09	0	1	1	578	6561
39	Bacteria_Proteobacteria_Alphaproteobacteria_Sphingomonadales_Sphingomonadaceae_Sphingomonas	27672	13027	36047.1	0	659	2704	8568	1926443	0-49074	0.93	963-11506	9487	20854.3	3	515	2759	4877	64678
40	Bacteria_Proteobacteria_Alphaproteobacteria_Sphingomonadales_Sphingomonadaceae_Novosphingobium	19215	7939	52577.3	0	3	196	2882	16118901	0-60516	0.97	0-8202	1436	2016.55	0	1	102	2707	5499
41	Bacteria_Proteobacteria_Alphaproteobacteria_Rhodobacterales_Rhodobacteraceae_Paracoccus	29	67	212.09	0	8	16	32	3560	0-279	0.95	9-33	124	314.07	1	11	16	31	961
42	Bacteria_Proteobacteria_Gammaproteobacteria_Vibrionales_Vibrionaceae_Photobacterium	23048	19615	27890	0	3232	10170	24726	827392	0-47505	0.9	5512-36406	16639	19877.8	16	2257	7698	18673	60666
43	Bacteria_Proteobacteria_Gammaproteobacteria_Pseudomonadales_Pseudomonadaceae_Pseudomonas	24950	25737	32486.9	44	7205	12649	24063	426038	0-58224	0.84	6394-21763	25576	32659	223	7745	11841	18187	91752
44	Bacteria_Firmicutes_Bacilli_Bacillales_Staphylococcaceae_Staphylococcus	44695	30603	57248.4	0	2486	11244	33866	1829409	0-87851	0.91	5287-59631	31398	63535.3	52	439	9338	13999	197735
45	Bacteria_Proteobacteria_Gammaproteobacteria_Vibrionales_Vibrionaceae_Vibrio	35952	30465	54154.1	1	4270	12863	32405	2264591	0-84619	0.91	5667-42283	28978	46720.7	79	3970	12487	26366	148260
• Pred. Expected Count: Expected mean of the negative binomial distribution. • Pred. Sampling Average: Average of te samples taken from the negastive distribution • Pred. SD: The standard deviation of the predicted count in all samples. • Pred. Q-0%; Pred. Q-25%; Pred. Q-50%; Pred. Q-75%; Pred. Q-100% columns: Quartile ranges. • Pred. M+SD: Deviation of the predictions around the mean range [mean…

### Sheet: SCENARIO2
	Taxa	Pred. Expected Count	Pred. Sampling Average	Pred. SD	Pred. Q-0%	Pred. Q-25%	Pred. Q-50%	Pred. Q-75%	Pred. Q-100%	Pred. M+-SD	Pred. P(M+-SD)	Pred. HDR_50%	Obs. Data Average	Obs. Data SD	Obs. Data Q-0%	Obs. Data Q-25%	Obs. Data Q-50%	Obs. Data Q-75%	Obs. Data Q-100%
1	Bacteria_Proteobacteria_Alphaproteobacteria_Rhizobiales_Phyllobacteriaceae_Phyllobacterium	0	0	0.03	0	0	0	0	0	0-0	0.46	0-0	0	0.04	0	0	0	0	0
2	Bacteria_Firmicutes_Bacilli_Lactobacillales_Enterococcaceae_Enterococcus	0	0	0.11	0	0	0	0	1	0-0	0.99	0-0	0	0.38	0	0	0	0	1
3	Bacteria_Proteobacteria_Gammaproteobacteria_Alteromonadales_Alteromonadaceae_Alishewanella	0	0	0.05	0	0	0	0	0	0-0	0.68	0-0	0	0.05	0	0	0	0	0
4	Bacteria_Proteobacteria_Gammaproteobacteria_Oceanospirillales_Halomonadaceae_Halomonas	9	2	36.2	0	0	0	0	3844	0-38	0.99	0-0	46	138.2	0	0	0	0	415
5	Bacteria_Firmicutes_Bacilli_Bacillales_Bacillaceae_Geobacillus	0	0	0.07	0	0	0	0	0	0-0	0.55	0-0	0	0.08	0	0	0	0	0
6	Bacteria_Proteobacteria_Gammaproteobacteria_Alteromonadales_Pseudoalteromonadaceae_Pseudoalteromonas	0	0	0.21	0	0	0	0	2	0-0	0.37	0-0	0	0.33	0	0	0	0	1
7	Bacteria_Proteobacteria_Betaproteobacteria_Burkholderiales_Comamonadaceae_Acidovorax	0	1	22.7	0	0	0	0	718	0-24	1	0-0	63	189.45	0	0	0	0	568
8	Bacteria_Firmicutes_Clostridia_Clostridiales_Lachnospiraceae_Blautia	1	0	0.16	0	0	0	0	2	0-0	0.61	0-0	0	0.26	0	0	0	0	1
9	Bacteria_Proteobacteria_Betaproteobacteria_Burkholderiales_Oxalobacteraceae_Massilia	1	1	13.18	0	0	0	1	256	0-14	0.99	0-0	20	57.41	0	0	1	1	173
10	Bacteria_Firmicutes_Negativicutes_Selenomonadales_Veillonellaceae_Veillonella	0	0	0.25	0	0	0	0	2	0-0	0.86	0-0	0	0.31	0	0	0	1	1
11	Bacteria_Actinobacteria_Actinobacteria_Actinomycetales_Brevibacteriaceae_Brevibacterium	0	0	0.13	0	0	0	0	1	0-0	0.53	0-0	0	0.22	0	0	0	0	1
12	Bacteria_Proteobacteria_Gammaproteobacteria_Aeromonadales_Aeromonadaceae_Aeromonas	3	0	0.25	0	0	0	0	4	0-0	0.99	0-0	0	0.86	0	0	0	0	3
13	Bacteria_Proteobacteria_Alphaproteobacteria_Rhizobiales_Rhizobiaceae_Rhizobium	2	10	78.48	0	1	1	2	1522	0-88	0.99	1-2	78	227.88	1	1	2	3	685
14	Bacteria_Actinobacteria_Actinobacteria_Actinomycetales_Micrococcaceae_Micrococcus	3	11	86.72	0	0	1	1	1391	0-98	0.99	0-1	89	264.18	1	1	1	2	794
15	Bacteria_Bacteroidetes_Flavobacteriia_Flavobacteriales_Flavobacteriaceae_Chryseobacterium	6	0	0.43	0	0	0	0	18	0-0	0.83	0-0	0	0	0	0	0	0	0
16	Bacteria_Actinobacteria_Actinobacteria_Actinomycetales_Nocardioidaceae_Nocardioides	424	9	103.52	0	0	0	0	3182	0-113	0.99	0-0	263	624.24	0	0	0	1	1869
17	Bacteria_Firmicutes_Bacilli_Lactobacillales_Lactobacillaceae_Lactobacillus	102	62	290.62	0	0	0	2	9139	0-353	0.95	0-0	279	557.03	0	0	1	287	1674
18	Bacteria_Proteobacteria_Gammaproteobacteria_Xanthomonadales_Xanthomonadaceae_Stenotrophomonas	31	8	65.2	0	0	0	0	1559	0-73	0.99	0-0	65	186.1	0	1	1	2	561
19	Bacteria_Proteobacteria_Betaproteobacteria_Burkholderiales_Burkholderiaceae_Cupriavidus	311	17	108.16	0	0	0	1	3054	0-125	0.97	0-0	70	200.7	0	0	1	3	605
20	Bacteria_Proteobacteria_Gammaproteobacteria_Vibrionales_Vibrionaceae_Aliivibrio	1	5	68.05	0	0	0	0	1279	0-73	0.99	0-0	100	298.06	0	0	0	0	894
21	Bacteria_Proteobacteria_Alphaproteobacteria_Rhizobiales_Phyllobacteriaceae_Mesorhizobium	1	1	0.68	0	0	1	1	4	0-2	0.45	0-1	1	0.7	0	1	1	1	2
22	Bacteria_Proteobacteria_Alphaproteobacteria_Rhizobiales_Methylobacteriaceae_Methylobacterium	287	4	32.06	0	0	0	0	418	0-36	0.99	0-0	33	97.31	0	0	0	0	292
23	Bacteria_Actinobacteria_Actinobacteria_Actinomycetales_Actinomycetaceae_Actinomyces	34	31	148.56	0	0	1	4	4737	0-180	0.96	0-1	90	253.32	0	1	3	6	765
24	Bacteria_Firmicutes_Clostridia_Clostridiales_Lachnospiraceae_Clostridium_XlVa	21	3	6.62	0	0	1	2	135	0-10	0.93	0-1	4	7.44	0	1	1	3	23
25	Bacteria_Actinobacteria_Actinobacteria_Actinomycetales_Micrococcaceae_Rothia	171	2	10.33	0	0	0	1	196	0-12	0.98	0-0	7	19.96	0	0	1	1	61
26	Bacteria_Bacteroidetes_Bacteroidia_Bacteroidales_Bacteroidaceae_Bacteroides	3	1	0.57	0	0	0	1	7	0-2	0.48	0-1	1	0.74	0	0	1	1	2
27	Bacteria_Proteobacteria_Gammaproteobacteria_Pasteurellales_Pasteurellaceae_Actinobacillus	1	0	0.79	0	0	0	0	10	0-1	0.79	0-0	1	1.07	0	0	0	2	3
28	Bacteria_Actinobacteria_Actinobacteria_Actinomycetales_Micrococcaceae_Arthrobacter	4	127	893.43	0	0	0	1	30578	0-1020	0.98	0-0	687	2051.17	0	0	0	2	6157
29	Bacteria_Firmicutes_Bacilli_Bacillales_Bacillaceae_Bacillus	15	11	19.29	0	1	4	13	343	0-30	0.89	0-6	14	20.02	0	2	4	13	57
30	Bacteria_Proteobacteria_Gammaproteobacteria_Pseudomonadales_Moraxellaceae_Acinetobacter	2195	706	1868.99	0	5	12	22	29687	0-2575	0.87	6-25	545	1606.75	0	6	12	16	4830
31	Bacteria_Proteobacteria_Alphaproteobacteria_Caulobacterales_Caulobacteraceae_Brevundimonas	1333	241	1437.51	0	0	1	5	80702	0-1679	0.96	0-1	684	2032.03	0	0	1	12	6103
32	Bacteria_Proteobacteria_Alphaproteobacteria_Rhizobiales_Bradyrhizobiaceae_Bradyrhizobium	3	2	4.49	0	0	0	2	136	0-6	0.92	0-0	3	4.77	0	0	1	4	14
33	Bacteria_Firmicutes_Clostridia_Clostridiales_Clostridiaceae_Clostridium_sensu_stricto	1	2	2.97	0	0	1	3	52	0-5	0.85	0-1	3	2.85	0	1	3	4	8
34	Bacteria_Proteobacteria_Alphaproteobacteria_Caulobacterales_Caulobacteraceae_Phenylobacterium	479	3	9.8	0	0	0	1	286	0-13	0.95	0-0	5	12.1	0	0	0	2	37
35	Bacteria_Actinobacteria_Actinobacteria_Actinomycetales_Corynebacteriaceae_Corynebacterium	9584	6685	17030.1	0	9	405	5563	634980	0-23715	0.92	0-25574	5121	7391.74	3	4	9	10849	19381
36	Bacteria_Firmicutes_Bacilli_Lactobacillales_Streptococcaceae_Streptococcus	2237	2138	9030.63	0	4	34	530	667955	0-11169	0.95	0-36	5415	9611.71	1	3	30	7559	27814
37	Bacteria_Actinobacteria_Actinobacteria_Actinomycetales_Nocardiaceae_Gordonia	0	0	0.13	0	0	0	0	3	0-0	0.99	0-0	0	0.44	0	0	0	0	1
38	Bacteria_Proteobacteria_Gammaproteobacteria_Pseudomonadales_Moraxellaceae_Psychrobacter	3232	1117	4766.72	0	0	1	9	466977	0-5884	0.94	0-1	998	2021.25	0	0	0	18	5351
39	Bacteria_Proteobacteria_Alphaproteobacteria_Sphingomonadales_Sphingomonadaceae_Sphingomonas	952	1325	3847.86	0	4	18	73	139259	0-5173	0.9	3-50	1972	3951.26	2	6	22	50	10343
40	Bacteria_Proteobacteria_Alphaproteobacteria_Sphingomonadales_Sphingomonadaceae_Novosphingobium	31	5	17.93	0	0	0	1	428	0-23	0.94	0-0	7	19.16	0	0	0	2	58
41	Bacteria_Proteobacteria_Alphaproteobacteria_Rhodobacterales_Rhodobacteraceae_Paracoccus	27	15	26.71	0	1	4	16	595	0-42	0.89	0-10	16	20.62	0	3	5	21	54
42	Bacteria_Proteobacteria_Gammaproteobacteria_Vibrionales_Vibrionaceae_Photobacterium	10311	9485	12485.7	1	1990	4834	12225	343062	0-21971	0.88	1998-12901	9501	9954.48	47	2640	3415	17190	27145
43	Bacteria_Proteobacteria_Gammaproteobacteria_Pseudomonadales_Pseudomonadaceae_Pseudomonas	11791	17085	66115.6	0	647	4104	17447	20388105	0-83201	0.96	1953-41123	26133	37190.6	125	380	6513	34431	102494
44	Bacteria_Firmicutes_Bacilli_Bacillales_Staphylococcaceae_Staphylococcus	25511	18277	33759.8	0	563	5415	21445	815108	0-52037	0.9	2854-60190	17563	22428.6	67	120	3348	30675	63726
45	Bacteria_Proteobacteria_Gammaproteobacteria_Vibrionales_Vibrionaceae_Vibrio	32221	24084	62197.4	0	137	2267	20030	2429058	0-86281	0.92	111-82896	13241	21889.2	35	79	541	13683	58687
• Pred. Expected Count: Expected mean of the negative binomial distribution. • Pred. Sampling Average: Average of te samples taken from the negastive distribution • Pred. SD: The standard deviation of the predicted count in all samples. • Pred. Q-0%; Pred. Q-25%; Pred. Q-50%; Pred. Q-75%; Pred. Q-100% columns: Quartile ranges. • Pred. M+SD: Deviation of the predictions around the mean range [mean…

### Sheet: SCENARIO3
	Taxa	Pred. Expected Count	Pred. Sampling Average	Pred. SD	Pred. Q-0%	Pred. Q-25%	Pred. Q-50%	Pred. Q-75%	Pred. Q-100%	Pred. M+-SD	Pred. P(M+-SD)	Pred. HDR_50%	Obs. Data Average	Obs. Data SD	Obs. Data Q-0%	Obs. Data Q-25%	Obs. Data Q-50%	Obs. Data Q-75%	Obs. Data Q-100%
1	Bacteria_Proteobacteria_Alphaproteobacteria_Rhizobiales_Phyllobacteriaceae_Phyllobacterium	0	0	0.03	0	0	0	0	0	0-0	0.92	0-0	0	0.07	0	0	0	0	0
2	Bacteria_Firmicutes_Bacilli_Lactobacillales_Enterococcaceae_Enterococcus	0	0	0.27	0	0	0	0	2	0-0	0.91	0-0	0	0.41	0	0	0	0	1
3	Bacteria_Proteobacteria_Gammaproteobacteria_Alteromonadales_Alteromonadaceae_Alishewanella	7	1	13.56	0	0	0	0	822	0-15	0.99	0-0	11	32.2	0	0	0	0	97
4	Bacteria_Proteobacteria_Gammaproteobacteria_Oceanospirillales_Halomonadaceae_Halomonas	0	0	0.07	0	0	0	0	0	0-0	0.66	0-0	0	0.08	0	0	0	0	0
5	Bacteria_Firmicutes_Bacilli_Bacillales_Bacillaceae_Geobacillus	0	0	0.05	0	0	0	0	0	0-0	0.65	0-0	0	0.06	0	0	0	0	0
6	Bacteria_Proteobacteria_Gammaproteobacteria_Alteromonadales_Pseudoalteromonadaceae_Pseudoalteromonas	0	0	0.23	0	0	0	0	4	0-0	0.98	0-0	0	0.99	0	0	0	0	3
7	Bacteria_Proteobacteria_Betaproteobacteria_Burkholderiales_Comamonadaceae_Acidovorax	1	0	0.11	0	0	0	0	1	0-0	0.94	0-0	0	0.26	0	0	0	0	1
8	Bacteria_Firmicutes_Clostridia_Clostridiales_Lachnospiraceae_Blautia	1	0	0.14	0	0	0	0	1	0-0	0.64	0-0	0	0.24	0	0	0	0	1
9	Bacteria_Proteobacteria_Betaproteobacteria_Burkholderiales_Oxalobacteraceae_Massilia	1	1	1.42	0	0	0	0	20	0-2	0.94	0-0	1	2.29	0	0	0	1	7
10	Bacteria_Firmicutes_Negativicutes_Selenomonadales_Veillonellaceae_Veillonella	0	0	0.18	0	0	0	0	2	0-0	0.78	0-0	0	0.37	0	0	0	0	1
11	Bacteria_Actinobacteria_Actinobacteria_Actinomycetales_Brevibacteriaceae_Brevibacterium	0	0	0.11	0	0	0	0	1	0-0	0.5	0-0	0	0.14	0	0	0	0	0
12	Bacteria_Proteobacteria_Gammaproteobacteria_Aeromonadales_Aeromonadaceae_Aeromonas	2	2	42.12	0	0	0	0	1899	0-44	1	0-0	137	410.38	0	0	0	0	1231
13	Bacteria_Proteobacteria_Alphaproteobacteria_Rhizobiales_Rhizobiaceae_Rhizobium	7	1	0.8	0	0	0	1	8	0-2	0.55	0-0	1	0.84	0	0	0	2	2
14	Bacteria_Actinobacteria_Actinobacteria_Actinomycetales_Micrococcaceae_Micrococcus	6	0	0.81	0	0	0	0	12	0-1	0.9	0-0	1	1.51	0	0	0	1	5
15	Bacteria_Bacteroidetes_Flavobacteriia_Flavobacteriales_Flavobacteriaceae_Chryseobacterium	342	16	90.56	0	0	0	1	1805	0-107	0.97	0-0	52	152.45	0	0	1	2	459
16	Bacteria_Actinobacteria_Actinobacteria_Actinomycetales_Nocardioidaceae_Nocardioides	22	1	2.02	0	0	0	0	79	0-3	0.96	0-0	2	3.27	0	0	0	2	10
17	Bacteria_Firmicutes_Bacilli_Lactobacillales_Lactobacillaceae_Lactobacillus	1	0	0.17	0	0	0	0	2	0-0	0.88	0-0	0	0.47	0	0	0	0	1
18	Bacteria_Proteobacteria_Gammaproteobacteria_Xanthomonadales_Xanthomonadaceae_Stenotrophomonas	51	10	120.64	0	0	0	0	5677	0-131	0.99	0-0	169	466.65	0	0	0	1	1410
19	Bacteria_Proteobacteria_Betaproteobacteria_Burkholderiales_Burkholderiaceae_Cupriavidus	453	7	62.85	0	0	0	0	1194	0-70	0.99	0-0	58	172.68	0	0	0	1	519
20	Bacteria_Proteobacteria_Gammaproteobacteria_Vibrionales_Vibrionaceae_Aliivibrio	4	1	19.85	0	0	0	0	694	0-21	1	0-0	60	178.12	0	0	0	0	535
21	Bacteria_Proteobacteria_Alphaproteobacteria_Rhizobiales_Phyllobacteriaceae_Mesorhizobium	194	68	262.92	0	0	1	1	7044	0-331	0.94	0-1	122	338.19	0	0	0	2	1022
22	Bacteria_Proteobacteria_Alphaproteobacteria_Rhizobiales_Methylobacteriaceae_Methylobacterium	0	0	0.12	0	0	0	0	1	0-0	0.58	0-0	0	0.15	0	0	0	0	0
23	Bacteria_Actinobacteria_Actinobacteria_Actinomycetales_Actinomycetaceae_Actinomyces	0	0	0.2	0	0	0	0	4	0-0	0.99	0-0	0	0.87	0	0	0	0	3
24	Bacteria_Firmicutes_Clostridia_Clostridiales_Lachnospiraceae_Clostridium_XlVa	14	8	61.57	0	0	0	2	2364	0-70	0.99	0-0	90	263.62	0	0	1	4	793
25	Bacteria_Actinobacteria_Actinobacteria_Actinomycetales_Micrococcaceae_Rothia	0	0	0.28	0	0	0	0	3	0-0	0.66	0-0	0	0.44	0	0	0	1	1
26	Bacteria_Bacteroidetes_Bacteroidia_Bacteroidales_Bacteroidaceae_Bacteroides	900	70	384.87	0	0	1	2	15267	0-455	0.96	0-1	149	435.51	0	0	2	6	1310
27	Bacteria_Proteobacteria_Gammaproteobacteria_Pasteurellales_Pasteurellaceae_Actinobacillus	0	14	128.53	0	0	0	0	2006	0-143	0.99	0-0	134	400.63	0	0	0	0	1202
28	Bacteria_Actinobacteria_Actinobacteria_Actinomycetales_Micrococcaceae_Arthrobacter	651	474	1770.54	0	0	2	83	86234	0-2245	0.94	0-2	587	1252.77	0	0	0	592	3813
29	Bacteria_Firmicutes_Bacilli_Bacillales_Bacillaceae_Bacillus	414	60	258.03	0	1	3	7	4282	0-318	0.95	1-6	147	426.96	1	3	3	8	1286
30	Bacteria_Proteobacteria_Gammaproteobacteria_Pseudomonadales_Moraxellaceae_Acinetobacter	1234	618	1907.63	0	3	9	30	99423	0-2526	0.91	1-16	819	1609.53	2	4	6	23	3843
31	Bacteria_Proteobacteria_Alphaproteobacteria_Caulobacterales_Caulobacteraceae_Brevundimonas	18	1	2.22	0	0	0	1	68	0-3	0.89	0-0	2	2.32	0	0	1	3	7
32	Bacteria_Proteobacteria_Alphaproteobacteria_Rhizobiales_Bradyrhizobiaceae_Bradyrhizobium	3242	3698	7023.22	0	219	1301	4197	385936	0-10721	0.91	633-8729	2747	3398.26	1	4	1048	5437	8481
33	Bacteria_Firmicutes_Clostridia_Clostridiales_Clostridiaceae_Clostridium_sensu_stricto	1	1	1.9	0	0	1	1	23	0-3	0.9	0-1	2	2.56	0	1	1	2	8
34	Bacteria_Proteobacteria_Alphaproteobacteria_Caulobacterales_Caulobacteraceae_Phenylobacterium	7624	406	2532.4	0	0	1	2	176152	0-2938	0.96	0-1	751	2245.09	0	0	1	7	6738
35	Bacteria_Actinobacteria_Actinobacteria_Actinomycetales_Corynebacteriaceae_Corynebacterium	4	2	4.68	0	0	0	1	120	0-7	0.96	0-0	4	8.54	0	0	1	2	26
36	Bacteria_Firmicutes_Bacilli_Lactobacillales_Streptococcaceae_Streptococcus	6	37	348.09	0	0	1	2	9100	0-385	0.99	0-1	402	1192.29	0	1	1	3	3581
37	Bacteria_Actinobacteria_Actinobacteria_Actinomycetales_Nocardiaceae_Gordonia	4	2	4.4	0	0	1	3	124	0-6	0.88	0-1	3	5.12	0	0	0	5	15
38	Bacteria_Proteobacteria_Gammaproteobacteria_Pseudomonadales_Moraxellaceae_Psychrobacter	3180	486	1842.14	0	0	2	16	118803	0-2328	0.94	0-2	428	894.7	0	3	4	39	2547
39	Bacteria_Proteobacteria_Alphaproteobacteria_Sphingomonadales_Sphingomonadaceae_Sphingomonas	3094	2856	8725.56	0	6	66	1429	317953	0-11582	0.93	0-62	3268	6096.42	0	6	34	5345	18216
40	Bacteria_Proteobacteria_Alphaproteobacteria_Sphingomonadales_Sphingomonadaceae_Novosphingobium	5317	1215	10953.1	0	0	1	13	1435469	0-12168	0.98	0-1	832	2454.78	0	0	0	0	7377
41	Bacteria_Proteobacteria_Alphaproteobacteria_Rhodobacterales_Rhodobacteraceae_Paracoccus	33	22	46.71	0	1	5	23	1306	0-69	0.91	0-8	24	34.27	0	1	9	25	101
42	Bacteria_Proteobacteria_Gammaproteobacteria_Vibrionales_Vibrionaceae_Photobacterium	22241	20115	21928	0	5421	13831	27329	766864	0-42043	0.88	8659-38554	16386	13307.6	2	4116	16686	23995	40988
43	Bacteria_Proteobacteria_Gammaproteobacteria_Pseudomonadales_Pseudomonadaceae_Pseudomonas	51743	37264	89553.4	0	1038	9039	37185	22045677	0-126817	0.93	4101-95993	17180	26529.2	44	220	3430	22031	81933
44	Bacteria_Firmicutes_Bacilli_Bacillales_Staphylococcaceae_Staphylococcus	39044	24442	48986.5	0	701	6268	26107	1343627	0-73428	0.91	3049-64470	32771	49598.6	0	56	2048	47659	141716
45	Bacteria_Proteobacteria_Gammaproteobacteria_Vibrionales_Vibrionaceae_Vibrio	60158	54961	63503.1	9	24028	41052	66085	1116222	0-118464	0.92	26666-74994	72411	98075.2	47	29092	45382	71358	320188
• Pred. Expected Count: Expected mean of the negative binomial distribution. • Pred. Sampling Average: Average of te samples taken from the negastive distribution • Pred. SD: The standard deviation of the predicted count in all samples. • Pred. Q-0%; Pred. Q-25%; Pred. Q-50%; Pred. Q-75%; Pred. Q-100% columns: Quartile ranges. • Pred. M+SD: Deviation of the predictions around the mean range [mean…

### Sheet: SCENARIO4
	Taxa	Pred. Expected Count	Pred. Sampling Average	Pred. SD	Pred. Q-0%	Pred. Q-25%	Pred. Q-50%	Pred. Q-75%	Pred. Q-100%	Pred. M+-SD	Pred. P(M+-SD)	Pred. HDR_50%
1	Bacteria_Proteobacteria_Alphaproteobacteria_Rhizobiales_Phyllobacteriaceae_Phyllobacterium	0	0	0.03	0	0	0	0	0	0-0	0.65	0-0
2	Bacteria_Firmicutes_Bacilli_Lactobacillales_Enterococcaceae_Enterococcus	0	0	0.51	0	0	0	0	7	0-1	0.85	0-0
3	Bacteria_Proteobacteria_Gammaproteobacteria_Alteromonadales_Alteromonadaceae_Alishewanella	1	0	3.45	0	0	0	0	195	0-3	1	0-0
4	Bacteria_Proteobacteria_Gammaproteobacteria_Oceanospirillales_Halomonadaceae_Halomonas	57	0	7.72	0	0	0	0	434	0-8	1	0-0
5	Bacteria_Firmicutes_Bacilli_Bacillales_Bacillaceae_Geobacillus	57	0	1.31	0	0	0	0	61	0-1	1	0-0
6	Bacteria_Proteobacteria_Gammaproteobacteria_Alteromonadales_Pseudoalteromonadaceae_Pseudoalteromonas	0	0	0.29	0	0	0	0	4	0-0	0.95	0-0
7	Bacteria_Proteobacteria_Betaproteobacteria_Burkholderiales_Comamonadaceae_Acidovorax	3	0	14.06	0	0	0	0	622	0-14	1	0-0
8	Bacteria_Firmicutes_Clostridia_Clostridiales_Lachnospiraceae_Blautia	2	0	0.16	0	0	0	0	2	0-0	0.76	0-0
9	Bacteria_Proteobacteria_Betaproteobacteria_Burkholderiales_Oxalobacteraceae_Massilia	392	19	55.4	0	0	0	1	428	0-74	0.9	0-0
10	Bacteria_Firmicutes_Negativicutes_Selenomonadales_Veillonellaceae_Veillonella	0	0	0.11	0	0	0	0	2	0-0	0.8	0-0
11	Bacteria_Actinobacteria_Actinobacteria_Actinomycetales_Brevibacteriaceae_Brevibacterium	0	0	0.13	0	0	0	0	1	0-0	0.55	0-0
12	Bacteria_Proteobacteria_Gammaproteobacteria_Aeromonadales_Aeromonadaceae_Aeromonas	3	0	17.03	0	0	0	0	1453	0-17	1	0-0
13	Bacteria_Proteobacteria_Alphaproteobacteria_Rhizobiales_Rhizobiaceae_Rhizobium	5	8	71.35	0	0	1	2	902	0-79	0.99	0-2
14	Bacteria_Actinobacteria_Actinobacteria_Actinomycetales_Micrococcaceae_Micrococcus	13	3	32.69	0	0	0	0	1007	0-36	0.99	0-0
15	Bacteria_Bacteroidetes_Flavobacteriia_Flavobacteriales_Flavobacteriaceae_Chryseobacterium	0	0	0.3	0	0	0	0	7	0-0	0.96	0-0
16	Bacteria_Actinobacteria_Actinobacteria_Actinomycetales_Nocardioidaceae_Nocardioides	70	5	75.67	0	0	0	0	3046	0-81	0.99	0-0
17	Bacteria_Firmicutes_Bacilli_Lactobacillales_Lactobacillaceae_Lactobacillus	301	6	75.82	0	0	0	0	2498	0-82	0.99	0-0
18	Bacteria_Proteobacteria_Gammaproteobacteria_Xanthomonadales_Xanthomonadaceae_Stenotrophomonas	114	14	113.1	0	0	0	0	4755	0-127	0.98	0-0
19	Bacteria_Proteobacteria_Betaproteobacteria_Burkholderiales_Burkholderiaceae_Cupriavidus	309	6	58.46	0	0	0	0	1230	0-64	0.99	0-0
20	Bacteria_Proteobacteria_Gammaproteobacteria_Vibrionales_Vibrionaceae_Aliivibrio	0	1	23.27	0	0	0	0	1937	0-24	1	0-0
21	Bacteria_Proteobacteria_Alphaproteobacteria_Rhizobiales_Phyllobacteriaceae_Mesorhizobium	450	85	301.1	0	0	1	1	2354	0-386	0.93	0-1
22	Bacteria_Proteobacteria_Alphaproteobacteria_Rhizobiales_Methylobacteriaceae_Methylobacterium	126	11	90.63	0	0	0	0	1738	0-102	0.98	0-0
23	Bacteria_Actinobacteria_Actinobacteria_Actinomycetales_Actinomycetaceae_Actinomyces	10	7	54.43	0	0	0	1	1441	0-61	0.98	0-0
24	Bacteria_Firmicutes_Clostridia_Clostridiales_Lachnospiraceae_Clostridium_XlVa	2	3	30.28	0	0	0	1	1506	0-33	0.99	0-0
25	Bacteria_Actinobacteria_Actinobacteria_Actinomycetales_Micrococcaceae_Rothia	2	1	3.89	0	0	0	0	88	0-5	1	0-0
26	Bacteria_Bacteroidetes_Bacteroidia_Bacteroidales_Bacteroidaceae_Bacteroides	529	13	114.65	0	0	0	1	2122	0-128	0.98	0-1
27	Bacteria_Proteobacteria_Gammaproteobacteria_Pasteurellales_Pasteurellaceae_Actinobacillus	0	0	0.02	0	0	0	0	1	0-0	1	0-0
28	Bacteria_Actinobacteria_Actinobacteria_Actinomycetales_Micrococcaceae_Arthrobacter	383	138	643.06	0	0	0	1	18165	0-781	0.95	0-0
29	Bacteria_Firmicutes_Bacilli_Bacillales_Bacillaceae_Bacillus	448	149	452.4	0	2	6	29	16723	0-601	0.91	0-6
30	Bacteria_Proteobacteria_Gammaproteobacteria_Pseudomonadales_Moraxellaceae_Acinetobacter	4517	1181	2888.77	0	4	9	22	33696	0-4070	0.88	3-22
31	Bacteria_Proteobacteria_Alphaproteobacteria_Caulobacterales_Caulobacteraceae_Brevundimonas	3366	252	1232.92	0	0	1	3	22790	0-1485	0.95	0-1
32	Bacteria_Proteobacteria_Alphaproteobacteria_Rhizobiales_Bradyrhizobiaceae_Bradyrhizobium	45553	3397	5522.65	0	4	862	4948	127190	0-8920	0.87	0-13175
33	Bacteria_Firmicutes_Clostridia_Clostridiales_Clostridiaceae_Clostridium_sensu_stricto	735	163	1343.84	0	0	1	2	48884	0-1507	0.97	0-1
34	Bacteria_Proteobacteria_Alphaproteobacteria_Caulobacterales_Caulobacteraceae_Phenylobacterium	23383	461	1972.1	0	0	1	2	34160	0-2433	0.94	0-1
35	Bacteria_Actinobacteria_Actinobacteria_Actinomycetales_Corynebacteriaceae_Corynebacterium	1	1	2.02	0	0	0	2	32	0-3	0.87	0-0
36	Bacteria_Firmicutes_Bacilli_Lactobacillales_Streptococcaceae_Streptococcus	219	262	1340.06	0	0	2	14	53958	0-1602	0.96	0-2
37	Bacteria_Actinobacteria_Actinobacteria_Actinomycetales_Nocardiaceae_Gordonia	0	0	0.01	0	0	0	0	1	0-0	0.99	0-0
38	Bacteria_Proteobacteria_Gammaproteobacteria_Pseudomonadales_Moraxellaceae_Psychrobacter	3205	597	1999.58	0	0	1	5	75397	0-2597	0.92	0-1
39	Bacteria_Proteobacteria_Alphaproteobacteria_Sphingomonadales_Sphingomonadaceae_Sphingomonas	33499	8222	21060.7	0	20	1740	7442	908210	0-29283	0.94	7-18262
40	Bacteria_Proteobacteria_Alphaproteobacteria_Sphingomonadales_Sphingomonadaceae_Novosphingobium	5134	897	2765.6	0	0	1	22	104153	0-3663	0.91	0-1
41	Bacteria_Proteobacteria_Alphaproteobacteria_Rhodobacterales_Rhodobacteraceae_Paracoccus	1	1	2.54	0	0	0	1	39	0-4	0.89	0-0
42	Bacteria_Proteobacteria_Gammaproteobacteria_Vibrionales_Vibrionaceae_Photobacterium	29932	18976	17916.2	0	4659	15536	26285	204658	1060-36892	0.81	11066-40718
43	Bacteria_Proteobacteria_Gammaproteobacteria_Pseudomonadales_Pseudomonadaceae_Pseudomonas	863707	38711	47669.8	7	6036	19060	57427	741177	0-86381	0.85	10190-113251
44	Bacteria_Firmicutes_Bacilli_Bacillales_Staphylococcaceae_Staphylococcus	167687	72160	115201	0	5750	29744	87775	3046717	0-187361	0.89	15990-160129
45	Bacteria_Proteobacteria_Gammaproteobacteria_Vibrionales_Vibrionaceae_Vibrio	46750	36026	56673.2	3	2613	17923	46584	1642655	0-92699	0.91	10704-93622
• Pred. Expected Count: Expected mean of the negative binomial distribution. • Pred. Sampling Average: Average of te samples taken from the negastive distribution • Pred. SD: The standard deviation of the predicted count in all samples. • Pred. Q-0%; Pred. Q-25%; Pred. Q-50%; Pred. Q-75%; Pred. Q-100% columns: Quartile ranges. • Pred. M+SD: Deviation of the predictions around the mean range [mean…
